# Inference of high-resolution trajectories in single cell RNA-Seq data from RNA velocity

**DOI:** 10.1101/2020.09.30.321125

**Authors:** Ziqi Zhang, Xiuwei Zhang

## Abstract

Trajectory inference methods are used to infer cell developmental trajectories in a continuous biological process, for example, stem cell differentiation. Most of the current trajectory inference methods infer the developmental trajectories based on transcriptome similarity between cells, using single cell RNA-Sequencing (scRNA-Seq) data. These methods are often restricted to certain trajectory structures like linear structure or tree structure, and the directions of the trajectory can only be determined when the root cell is provided. On the other hand, RNA velocity inference method is shown to be a promising alternative in predicting short term cell developmental direction from the sequencing data. Here by we present `CellPath`, a single cell trajectory inference method that infers developmental trajectories by integrating RNA velocity information. `CellPath` is able to find multiple high-resolution cell developmental paths instead of a single backbone trajectory obtained from traditional trajectory inference methods, and it no longer constrains the trajectory structure to be of any specific topology. The direction information provided by RNA-velocity also allows `CellPath` to automatically detect the root cell and the direction of the dynamic process. We evaluate `CellPath` on both real and synthetic datasets, and show that `CellPath` finds more accurate and detailed trajectories compared to the state-of-the-art trajectory inference methods.
