## Supplementary Table1 for "Inference of high-resolution trajectories in single cell RNA-Seq data from RNA velocity"

### Sheet: DG
Trajectory 0	Trajectory 1	Trajectory 2	Trajectory 3	Trajectory 4	Trajectory 5	Trajectory 6	Trajectory 7	Trajectory 8	Trajectory 9	Trajectory 10	Trajectory 11	Trajectory 12	Trajectory 13
Igfbpl1	Ahi1	Cs	Nefl	Igfbpl1	Npdc1	Dpagt1	Tpt1		Meg3	St3gal4	Cspg5	Cntnap5a
Tmsb10	Creg2	S100b	Ddah2	Tmsb10	Gfap	Tmsb10	Stox2		Lancl1	Gfap	Cldn11	2810459M11Rik
Ddah2	Chchd10	Ube2f	Chchd10	Gal	Psmb6	Fst			Efcab14	Sccpdh	Cd63	Kifap3
Fxyd6	Cs	Gja1	Nsf	Adcy1	Rps12	Rasl10a			Tmsb10	Dner	Serpine2	1700025G04Rik
Ncdn	Llph	Nfkbia	Mef2c	Ncdn	Tcf3	Fars2			Fst	Asap2	Atp1a2	Ogfrl1
Adcy1	Stx7	Serpine2	Atp2b1	2010300C02Rik	Top1	Pgbd5			Tmem38a	Bzw2		Fam163a
Slc17a7	Paqr8	Hn1	Camk2b	Chchd10	Rap1b	Fbxo25			Ptbp3	Wsb1		A430105J06Rik
Camk2a	Mpzl1	Spock2	Id2	Camk2a	Rbm8a	Nr3c2			Letmd1	Sf3b1		Col19a1
Rasl10a	Sash1	Kifap3	Gap43	Ddah2	Sfr1	Inf2			Rasl10a	Kcnk2		Tgfb2
Ppp1r14b	Nav1	R3hdm4	Map1b	Calb1	Prex2	Camk2a			Lrrc16b	Fars2		Clasp1
Chchd10	Klf7	Atp1a2	Pfkp	Rasl10a	Capn2	Mcee			Tesc	Gja1		2310009B15Rik
Stmn2	Epha4	Sccpdh	Ppp1r1a	Slc17a7	Ahi1	Trim2			Trpc6	Nap1l1		Kcnk2
Fabp5	S100b	Ogfrl1	Prkce	Ppp1r1a	Bcl2	Wipf3			Grasp	Nr2e1		Sphkap
Nsf	Bcl2	Sf3b1	Cntn1	Mt3	B2m	B4galt4			Hist1h2bc	Ten1		Mpzl1
Nefl	Kifap3	Atp2b1	Faim2	Nefl	Nap1l1	Ahcyl2			Prr14	Ube2f		Igsf8
Prkce	Capn2	Prex2	Dlgap1	C1ql3	2810459M11Rik	Spock3				Rtn1		Cep170
Hn1	Fars2	Fam163a	Gm17750	Fxyd6	Gatm	Sfr1				Tspan13		Ahi1
2010300C02Rik	Cdc40	Nap1l1	Nell2	Sparcl1	Ten1	Stxbp6				Hapln1		Epha4
Ahcyl2	Nr2e1	Paqr8	Itm2b	Nfib	Atp2b1	Adcy1				Bcl2		Fam126b
Cd63	Prex2	Id2	Zbtb20	Dpysl3	Spire1	Gm26518				Sgta		Bcl2
Sparcl1	Rc3h1	Tspan13	Pik3r1	Mt1	Pygb	Icam4				Hmgcs1		Dcaf8
Calb1	Gja1	Usp22	Dscam	Serf1	Cct2	Sparcl1				Id2		Rc3h1
Meg3	Apba3	Ndufs2	Cpne6	Nrp1	Nol11	Pacsin1				Usp22		Arpc2
Abr	Metap2	Metap2	Clu	Meg3	Pld2	Fxyd6				2810459M11Rik		Fam174a
Mt3	Serpine2	Crip1	Synpr	Gap43	Hist1h2bc	Tgfb2				A230046K03Rik		Uchl5
Snca	Atp1a2	Trp53i13	Rbfox1	Camk2b	Esf1	Sh3kbp1				Cs		Nav1
Ppp3ca	Syne1	Marcks	Erc2	Nsf	Npm1	Ccl27a				Gm10561		Sf3b1
C1ql3	Tcf3	Laptm4a	Shisa9	Abr	Arhgap5	Znrd1				Paqr8		Lancl1
Icam5	Dcaf8	Nr2e1	Samm50	Icam5	Cuedc2	Ephx4				S100b		Sccpdh
Cpne6	Rap1b	Pld2	Calcoco1	Zbtb20	Wsb1	Sorl1				Prex2		Ppp1r14c
Gal	Col19a1	Hsp90aa1	Tmem191c	Stmn2	Dpcd	Qtrt1				Acsl6		Ddx18
Gm17750	Srgap2	Sobp	Lsamp	Syne1	Gm3764	Usp22				Sar1b		Srgap2
Nfix	2810459M11Rik	Psmb6	Uchl3	Ppp3ca	Slc1a2	Rock1				Clasp1		Mpc2
Gap43	Cd63	Igsf8	Cdh9	Tmeff2	Laptm4a	Nbea				Ahi1		Ndufs2
Ftl1	Nap1l1	Bcl2	Fam105a	Rasgrf1	Llph	Id2				Wipi1		Klf7
Cpe	Prmt2	Npc2	Cadm2	Tesc	Ivd	Hsp90aa1				Prmt2		Atp1a2
Dpysl3	Rps12	Chst11	Slc38a2	Pik3r1	Rab14	Cntnap5a				Marcks		Capn2
Olfm1	Marcks	Sash1	Serp2	Elavl3	Sf3b1	Eed				Nfkbia		Marcks
Wipf3	Gamt	Mpzl1	Rtn4r	Nfix	Nudt4	Cdk19				Mpzl1		Syt1
Gda	2310009B15Rik	Kcnk2	Rnaset2b	Fnbp1l	Schip1	Fam19a1				Zcchc10		Ank3
Camk2b	Kcnk2	Zcchc10	Mapk1	Fabp5	Sash1	Nell2				Inf2		Cdc40
Cplx2	Ube2f	Bzw2	Btbd9	Pcsk2	Chst11	Lancl1				Nudt4		Cep290
Rasgrf1	Fam174a	Sap30l	Rgs7bp	Pip5k1b	Matk	Prmt8				Spock2		Cdk19
Mt1	Chst11	Apba3	Pcdh9	Gda	Grhl1	Wsb1				Hsp90aa1		Kitl
Mapk1	Lama2	Prmt2	Cd47	Brinp1	Kcnj10	Marcks				Mpc2		Tcf3
Cd9	Kcnj10	2310009B15Rik	Csmd3	Cpne6	Creg2	Adarb2				Sap30l		Chchd10
Faim2	Ndufs2	Npas3	Mtss1	Rgs7bp	Rtn1	Trpc6				Rc3h1		Atp2b1
Syne1	Sf3b1	Gm10561	Pcdh17	Lin7b	Spock2	Kcnc4				2310009B15Rik		Prmt2
Dlgap1	Sgta	Rap1b	Adk	Dlgap1	Kifap3	Zfp704				Psmb6		Lta4h
Ppp1r1a	Arpc2	Tcf3	Rpl10a	Chgb	Ccdc34	Esf1				Hist1h2bc		Cs
Ppp1r14c	Mpc2	Fars2	Rps24	Wipf3	Ube2d3	Dnajc1				Fam174a		Cd63
Scn8a	Sccpdh	Npm1	Lrrc16b	Cep170	Otub2	Fam126b				Abr		Spock2
Ybx1	R3hdm4	Snx6	Pde10a	Ftl1	Klf7	Tpt1				Capn2		Sobp
Rgs7bp	Arhgap5	Actn1	Lix1	Kcnc4	Kcnk2	Btf3				Npm1		Gamt
Npc2	Abr	Golga5	Acot13	Hn1	Dcaf8	Rbm39				Nav1		Csrp2
Fam19a1	Acsl6	Psma6	Tspan14	Mdh1	Fam20a	Add2				Llph		A230046K03Rik
Serf1	Pld2	Sar1b	Pgp	Mtss1	Trp53i13	Plekha2				Nfic		Rap1b
Iqgap2	Npas3	Rps12	Scn8a	Cplx2	Nsg2	Camk2b				Mapt		Sgta
Erc2	Id2	Sgta	Kif21a	Bzw2	Arpc2	Map7				Npas3		Chst11
Cntn1	Psmc3ip	Cfl2	Snx18	Prkce	Fibp	Minpp1				Ptgr2		Cct2
Tmem38a	Stxbp6	Ugp2	Ypel1	Ahcyl2	Inf2	Nudt4				Idnk		Gcc2
Wasf1	Trp53i13	Tgfb2	Stmn4	Plekha2	Fam171b	Grasp				Laptm4a		Wasf1
Gria1	Wsb1	Acsl6	H2afy	Ppp1r14b	Fars2	Arsb				Mink1		R3hdm4
Rcor2	Grhl1	Hist1h2bc	Gart	St6galnac5	Poldip2	Sidt1				Mon2		Llph
Slc8a2	Bzw2	Cacng4	Letmd1	Rps4x	Paqr8	Klhdc3				Pld2		Nfic
Laptm4a	Usp22	Dync1h1	Fbxo16	Aimp1	Phlda1	2021-03-07				Fam20a		Matk
Nrgn	Hist1h2bc	Asap2	Msra	Tspan7	Dtd1	Nol11				Serpine2		Myl6
Sorl1	Lgmn	Mpc2	Mllt4	Ogfrl1	Psma6	Gm4285				Npc2		Metap2
Ilf2	Psma6	Ahi1	Ranbp1	Cap2	Gns	Ptprd				Rps12		Nudt4
Ptov1	Poldip2	Mon2	Pacsin1	Schip1	2700094K13Rik	Tnfrsf21				Kcnj10		Rps12
Unc80	Itgb1bp1	Capn2	B4galt4	Fam19a1	Itgb1bp1	Mapre1				Atp1a2		Mcm3ap
Vsnl1	Hsp90aa1	Klf7	Btf3	Col25a1	Myl6	Numa1				Rps29		Stx7
Nfib	2021-09-04	Rps27a	Mcur1	Snca	Stmn3	2410089E03Rik				Ugp2		Nap1l1
Bex4	Ptgr2	Nav1	Ddx41	Nell2	Psmc1					Itgb1bp1		Nr2e1
Syt1	Cfl2	Cd63	Dbn1	Gm17750	Scg5					R3hdm4		Mapt
Grin2b	Erlec1	2810459M11Rik	Adck5	Tmem38a	Dync1h1					Psma6		Gdpd1
Slit1	Hn1	Psmc3ip	Cct5	Atp2b1	Epha4					Trp53i13		Tbrg4
Ak5	Ap4s1	Mdh1	Cyc1	Fam174a	Usp22					Tgfb2		Camk2b
Rps4x	Asap2	Myl6	Grasp	Pfkp	Rorb					Rps27a		Ssh2
Scn2a1	Clmn	A230046K03Rik	Mtdh	Flrt1	Gpcpd1					Ndufs2		Usp22
Nell2	Gria1	Creg2	Rala	Rpl10a	Prmt2					Lgmn		Ccdc85a
Atp2b1	Psmb6	Fam174a	Rhobtb3	Ak5	S100a13					Arhgap5		Gria1
Mtss1	Wipi1	Dcaf8	Ctnnd2	Bex4	Fabp5					Serf1		Nsg2
Crym	Mapt	Psmb3	Slc35b2	Aplp1	Mapt					Stx7		Nol11
Pgm2l1	Ten1	Kcnj10	Dip2b	Slc8a2	Marcks					Cd63		Aatf
Podxl2	Psmb3	Dner	Zfp414	Mtus2	S100a6					Rap1b		Psmb6
Cnnm1	Fam20a	Stx7	Selk	Fam163b	Ndufs2					Psmb3		Ttyh2
Ezh2	Psmc1	Chchd10	Slc30a6	Kcnc1	S100b					Tbca		Nup88
Igsf8	Sar1b	Poldip2	Eef1d	Npc2	R3hdm4					Myl6		Tenm2
Gabrb3	Myl6	Mapt	Klf10	Ptov1	Sar1b					Chchd10		Nsf
Frrs1l	Mink1	Ten1	Rab24	Vsnl1	Rnf13					Mdh1		Ypel2
Pcsk2	Laptm4a	Abr	Thoc6	Npm1	Pkia					Psma2		Cacng4
Cap2	Nfkbia	Ptprg	2410089E03Rik	Iqgap2	Ube2f					Poldip2		Ugp2
Ogfrl1	Dync1h1	Fermt2	Fstl1	Klhl2	Sgta					Psmc3ip		Ten1
Kcnc4	Npc2	Mtdh	Gm4285	Rps3a1	Cfl1					Smurf2		Psmc3ip
Id2	Tspan13	Lgals1	Mrpl52	Rps24	Igsf8					Tnfrsf21		Rars
Lin7b	Rps27a	Hapln1	4930578M01Rik	Stxbp5	Itga6					Rps3a1		Erlec1
Fnbp1l	Ugp2	Acot13	Dek	Rps12	Clasp1					Egr1		Abr
Ano3	Npm1	Hmgcs1	Uqcrb	Rps11	Tspan13					Dhrs4		Sar1b
Mef2c	Gfap	Pnp	Rasgrf2	Spock3	Sap30l					Tshz2		Zcchc10
Acadsb	Mdh1	Cxcl14	Fermt2	Cnnm1	Ppp3ca					Clu		Cyfip2
Pgbd5	Smurf2	Myo10	Zdhhc20	Slc6a1	Phf20					Lage3		Mdh1
Itm2b	Psma2	Klf10	Eml4	Prmt2	D130020L05Rik					Ncdn		Rps27a
Bsn	Golga5	Tbca	Csad	Stxbp6	Serpine2							Poldip2
Ccdc85a	Rps29	Asap1	Tnfrsf21	Unc80	Chchd10							Wsb1
Ptprn	Cplx2	Idnk	Gtf2h2	Mapt	Id2							2021-09-04
Tspan7	Samm50	Pcdh17	Qk	Kitl	Lgmn							Psmb3
Hist1h2bc	Cxcl14	Dnajc3	Comtd1	Cntn1	Gstm5							Hn1
Frzb	Fermt2	Btf3	Fam49b	Scn8a	Atp5c1							Npm1
Fam174a	Acot13	Mettl7a1	Fsd1	Podxl2	Rps29							Acsl6
Aplp1	Adk	Tnfrsf19	App	Arpc2	Efr3b							Dtnb
Arhgap20	Cyc1	Pik3r1	Sdc2	Nrgn	Rbm39							Prkar2b
Tubgcp2	Pcdh9	Gpc5	Gpd1	Rpl13a	Wipi1							Rtn1
Serp2	Tnfrsf19	Clu	BC004004	Pcdh9	1810037I17Rik							Efr3b
Nbea	Hapln1	Mrpl52	Dnajc3	Pgp	Npc2							Bcl11b
Col25a1	Uqcrb	Cct5	Rpp21	Ruvbl2	Gja1							Psmc1
Ppfia2	Ctnnd2	2700060E02Rik	Fbxl6	App	Ppa2							Snx6
Glrx3	Pcdh17	Serf1	2700060E02Rik	Wasf1	Mapre1							Syt16
Tesc	Dek	Lhfpl2	Pdxdc1	Ptprn	2310009B15Rik							Myt1l
Gdpd1	Myo10	Akr1e1	Golgb1	Crym	A230046K03Rik							Idnk
St6galnac5	Tspan14	Dek	Dus3l	Scn2a1	Eif3j1							Meg3
Prune2	Mcur1	Adk	Fdft1	Tcf4	Mpc2							Arrdc3
Mink1	Dip2b	Uchl3	Ptprg	Mef2c	Gnas							Laptm4a
Spock2	Comtd1	H2afy	Srrm2	Gria1	Fam174a							Ap4s1
Cntnap2	Dnajc3	Cmtm5	Cct8	Susd4	Psmb3							Nfkbia
Ranbp1	2410089E03Rik	Fam49b	Ddr1	Rps27a	Acsl6							Itgb1bp1
Schip1	Glud1	Derl1	Znrd1	Mapk1	Metap2							Bzw2
Hmgb1	Gpc5	Ctnnd2	Derl1	Gdpd1	Gamt							Fars2
Nav1	Rps24	Rps24	Tpt1	Cdc40	Ubxn1							Lgmn
Btf3	Fdft1	Mcur1	Ttc3	Ilf2	Abr							Psma2
Fam163b	2700060E02Rik	Rab24	Polr3h	Sorl1	Syne1							Npc2
Mycbp2	Naa35	Samm50	Tnfrsf19	Olfm1	Cox8a							Asap2
Rps24	Tpt1	Tpt1	Cuta	Matk	Npas3							Arhgap5
Rbm8a	Clu	Gm17750	2021-09-03	Ptchd4	Hn1							Pik3r1
Zbtb20	Rala	Dazap2	Dazap2	Iah1	Ugp2							Rala
Prmt2	Dhrs4	Selk	Dgcr6	Prune2	Cd63							Lrp10
Creg2	Snx18	Slc1a3	Actr8	Lsamp	Mink1							Snx18
Pcdh19	Cmtm5	Cyc1	Mycbp2	Marcks	Mdh1							Map1b
Bzw2	Rhobtb3	Itm2b	Rab3c	Pgm2l1	Atp1a2							Dnajc3
Tmem191c	Sdc2	Glud1	Smoc2	Ccdc136	Nfkbia							Dek
Nr3c2	Mycbp2	Letmd1	Calb1	Ocrl	Rps27a							Dhrs4
Plekhg5	H2afy	Rab31	Igfbpl1	Ccl27a	Cs							Gm17750
Cdh13	Itm2b	Dus3l	Mt3	Cacng3	Psma2							Akr1e1
Pak3	Tbca	Ttc3	Nfib	Nr3c2	Ranbp1							Dbn1
Ccl27a	Selk	Fstl1	St6galnac5	Rasgrf2	Lix1							Rab24
Map1b	Serf1	Egr1	Tesc	Tmem191c	Mtdh							Lrrc16b
Cyfip1	Uchl3	Csad	Ncdn	Rapgefl1	2021-09-03							Adk
Rilpl1	Mtdh	Srrm2	Ankrd6	Mrpl52	Egr1							Stmn4
Cuedc2	Idnk	Nr3c1	Ccl27a	Doc2b	Cct8							Tspan14
Shisa9	Mrpl52	Cfl1	Mtus2	Ppfia2	Idnk							Ptprg
Cacng3	Btf3	Pacrg	Gm11266	Actn1	Cd47							2700060E02Rik
Arl6ip1	Hmgcs1	Rpp21	Efhd2	Creg2	Dhrs4							Hmgcs1
Elmod1	Gm17750	Rock1	Brinp1	Rtn4r	Rpp21							H2afy
Gstm5	Rab24	Ddah2	Ppp1r35	Ppp1r14c	Tspan14							Comtd1
Syt11	Ptprg	Sox8	Arpc3	Sgsm2	Sdc2							Rhobtb3
Cfl2	Msra	Clic1	Ephx4	Smoc2	Abhd3							Synpr
Rfx3	Qk	Pde10a	Sparcl1	Kcnd2	Pcdh17							Glud1
Pacsin1	Clic1	Eef1d	Rpl21	Fibp	Dazap2							Rab3c
Kcnd2	Rnf138	Satb1	Epha7	Ranbp1	Ptchd4							Uqcrb
Cyfip2	Ranbp1	Rnaset2b	Tgfbr1	Pdzd2	Hapln1							Mrpl52
Ubxn1	Aifm3	Gm26910	4933404O12Rik	Csmd1	Mcur1							Uchl3
Npm1	Abhd3	Lix1	Pds5b	Eif3f	Zdhhc20							Selk
Smad1	Ptchd4	Sec11c	Rpl6	Cdh9	Uchl3							Rps24
Prickle1	Lsamp	Zbtb20	Ube3b	Agap2	2700062C07Rik							Mcur1
Rpl10a	Rock1	Dgcr6	Plekhg5	Cdkn1c	Itm2b							Tpt1
Syn2	Cadm2	Cadm2	Ybx1	Prmt8	Mycbp2							Serf1
Pik3r1	Dtna	Rpl10a	Txn1	Gm10419	Tbca							Btf3
Agap2	Golgb1	Ankrd12	Frrs1l	Mest	Rala							Tbca
R3hdm4	Ddr1	Cdh2	Fuca1	Lmo7	Pcdh9							Ddx41
Bcl11b	Bin1	Lsamp	Agrn	Gria3	Samm50							Acot13
Susd4	Rpl10a	Pgp	Akr1a1	Cpe	Aifm3							Fermt2
Otud4	Polr3h	Btbd9	Srrm1	Fbl	Ddr1							Gpd1
Stxbp5	BC004004	Ppp1r1a	Map7d1	Csrp2	Qk							Ctnnd2
Matk	B4galt4	Lima1	Macf1	Upf3b	Cdh2							Calcoco1
Gm10419	Egr1	Rnf138	Klhl32	Deb1	Dip2b							Myo10
Vstm2b	Cct8	Daam2	Cdc42	Frrs1l	Rab24							Samm50
Ccnd2	Dgcr6	Tcf4	Fam213b	2700094K13Rik	Acot13							4930578M01Rik
Fbl	Kif21a	App	Smap2	Adck5	Tnfrsf19							Slc38a2
Gria2	Reep5	Spire1	Actl6b	Cdh13	Sox8							Slc1a3
Cadm2	Sec11c	Mapk1	Rpl5	Dtd1	Rab31							Nell2
Rps11	Cct5	Cuta	Dnajc8	Rab6a	Rnaset2b							Letmd1
Resp18	App	Gm26518	Lrrc7	Cox8a	Ttc3							Serp2
Idnk	Derl1	Fibp	Ptprd	Slc38a2	Clu							Cdh9
Btbd9	Ppp1r1a	Cd47	Magoh	Cct5	Snx18							Dip2b
Tmeff2	Cuta	Arhgap5	Gm10419	Rilpl1	Fam49b							Tnfrsf19
Cd47	Ddah2	Reep5	Snca	Acot13	Reep5							Dazap2
Flrt1	Daam2	Ranbp1	Nrgn	Id2	Prkce							Arfgap3
Unc13a	Fam49b	Polr3h	Ppp3ca	Golga7b	Ppp1r1a							Msra
Pds5b	Eml4	Rps29	Crym	Jph1	Btf3							Itm2b
Plekha2	Ttc3	Gfap	Vps37b	Faim2	Daam2							Fam49b
Ptpre	Slc35b2	Itgb1bp1	C1ql3	Dtnb	Mrpl52							2410089E03Rik
Rtn4rl1	Ankrd12	Dtna	Slc17a7	Cyfip2	Dlgap1							Mycbp2
Vps37b	Btbd9	Psma2	Gal	Plekhg5	Ankrd12							Mtss1
Uchl3	Celf4	Llph	Gda	Tcf3	2700060E02Rik							Mtdh
Tgfbr1	2700062C07Rik	Qk	Camk2a	Rpsa	Hmgcs1							Lima1
Mtus2	Dazap2	Abhd3	Rasl10a	Suclg1	Pacrg							Polr3h
Kcnq2	Pgp	Ptn	Pcsk2	Gm9828	Sec11c							Fdft1
Osbpl6	Slc1a3	Id3	Sec11c	Rtn1	Dnajc3							Zdhhc20
Gpm6b	Eef1d	Cyr61	Adcy1	Usp2	Cxcl14							Cct5
Doc2b	Cd47	Rorb	Tspan7	Unc13a	Cyc1							Ppp1r1a
Ahi1	Csad	B3gat3	Olfm1	Crtac1	Map1b							Cyc1
Hspa12a	Lix1	Cntnap2	Nfix	Dek	Rpl10a							2021-09-03
Cdc42	Tcf4	Fabp5	Resp18	Cadm2	Naa35							Mettl7a1
Brinp1	Zbtb20	Fam216a	Tgfb2	Gm11266	Dtna							Rbfox1
Klhl2	Rnaset2b	Mms19	Gabra5	Pcdh19	Nr3c1							Clic1
Cfl1	Srrm2	Zfp704	Lin7b	Nav1	Ctnnd2							Zfp414
Grm5	Rsph9	Frzb	2700094K13Rik	Rcor2	Ddah2							Atat1
Trim2	Rpl22l1	Schip1	Ak5	Resp18	Uqcrb							Cadm2
Cdh9	Slc1a2	Slc1a2	Ccdc85a	Rps27	Selk							Cdc5l
Rapgef4	Fabp5	Efhd2	Ldha	Mink1	Gm17750							Pde10a
Rasgrf2	Ubxn1	Gm11266	Cspg5	Dhrs4	Tnfrsf21							2700062C07Rik
Nr3c1	Frzb	Ubxn1	Cep290	Fxyd1	Fdft1							Tmem191c
Lsamp	Pygb	Gatm	Rcor2	Gabra5	Tpt1							Thoc6
Slc6a1	Cuedc2	Ankrd6	Tceal5	Nap1l1	Rps24							Celf4
Tcf4	Itga6	Eif3j1	Ogfrl1	2700060E02Rik	Cadm2							Reep5
Pip5k1b	Cdc37l1	Ybx1	Fdps	Osbpl6	Fermt2							Egr1
Csrp2	Zfand5	Ccdc136	Serf1	Zfp704	Zbtb20							Haus1
Psmb3	Ivd	Fbrsl1	Tcf3	Fdps	Cuta							Ranbp1
Fibp	Ccdc34	2700094K13Rik	Vsnl1	Pacsin1	H2afy							BC004004
Rtn1	Phf20	Rpa3	Arpc2	Eif3j1	Dgcr6							B3gat3
Ubr3	Rbm39	Scg5	Tcf4	Tceal5	Adk							Gart
Csmd1	Pcna	Ahcyl1	Mapt	Pcdh17	Slc1a3							Rnaset2b
Cox8a	Rnf13	Gm3764	Schip1	Sec11c	App							Gap43
Txn1	Spire1	Rpl22l1	Ppp1r14b	Nbea	Polr3h							Dus3l
Pfkp	Rab14	Syt11	Cpe	Fam216a	Pgp							Spire1
Cct8	Rabepk	Vps37b	Cd9	Ntm	Eef1d							Pgp
Gpd1	Rorb	Rap1a	Car11	Tubgcp2	Csad							Tubb4a
Aagab	2700094K13Rik	Rilpl1	Meg3	Btf3	B4galt4							Dpcd
Tcf3	Rbm8a	Rps3a1	Mdh1	Cd9	Tcf4							Prkce
Prkcg	Esf1	Trim2	Spock3	Tgfb2	Glud1							Pard6g
Stxbp6	Sfr1	Ubr3	2010300C02Rik	Btbd9	Dpysl3							Sec11c
Pcdh17	Ilf2	Mapre1	Ccnd2	Rimklb	Myo10							B4galt4
Faim	S100a6	Nfib	Tmeff2	Ccdc34	Gpc5							Ddah2
Dock3	Ppp1r14b	Gria2	Syt1	Sh3kbp1	Cmtm5							Cd47
Metap2	Zeb2	Hmgb1	Fam163b	Kifap3	Slc35b2							Rsph9
Iqsec2	2021-03-07	Sfr1	Tmsb10	Sphkap	Serf1							Satb1
Rps27a	Fam171b	Tdrkh	Dner	R3hdm4	Srrm2							Zfand5
Gpc4	Lman1	Fam171b	Gpm6b	Psmb6	Rhobtb3							Slc35b2
Stmn4	Stmn3	Fuca1	Zeb2	Lmtk3	Pnp							App
Gabra5	Gm3764	Ubc	Cd63	Atp1b3	Lrp10							Bin1
Eif4g2	B2m	S100a13	Mettl5	Rap1a	Lsamp							Dpysl3
Tpt1	S100a13	Top1	Clip1	Mapk3	Mrps5							Zbtb20
Thoc6	Gnas	Gem	Reep5	Dcc	Camk2d							Dlgap1
Fam189a1	Mettl5	Tiparp	Icam5	Klf7	Rpl22l1							Ankrd12
Lmo7	Scg5	Sparcl1	Ahcyl2	Kcnq2	Mfn1							Eml4
Etfb	Schip1	Cuedc2	Fam174a	Gpcpd1	Cyr61							Rock1
Otub2	Atp5c1	Pygb	Ezh2	Me3	Gem							Ttc3
Stx7	Dpcd	Xrn2	Aplp1	Fam126b	Tnc							Fibp
Nsg2	Gatm	Akr1a1	Cdh13	Impdh2	Trim2							Cdc37l1
Ndufc2	Gstm5	Macf1	Npc2	Arhgap20	Macf1							Ubxn1
Dscam	1810037I17Rik	Ppp1r35	Mest	Hist1h2bc	Rap1a							Mapk1
Fdps	Npdc1	Rab14	Ptpre	Pak3	Lamtor2							Qk
Pde10a	Mapre1	Evi5	Clasp1	Add2	Srrm1							Ypel1
Mapt	Ube2d3	Slco1c1	Dtd1	Eif1b	Phkg1							Id2
Inf2	Cfl1	Dpcd	Ppfia2	Rpl6	Evi5							Znrd1
Nup88	Top1	Ptprz1	Mospd1	Fuca1	Ybx1							Btbd9
Sfr1	Cox8a	Rpl6	Tubgcp2	Cntnap5a	Cdc42							Klhdc3
Fxyd1	Nr3c1	Olfm1	Stox2	Fam105a	Smap2							Rps29
Selk	Tshz2	S100a6	Asphd2	Grm5	Akr1a1							Lix1
Akr1a1	Ptn	Bpgm	Bzw2	Ahi1	Fuca1							Psma6
Rapgefl1	Ccdc174	Mrps5	Grb14	Ybx1	Ccl27a							Dync1h1
Pde1a	Cd9	Dnajc8	Matk	Prickle1	Vps37b							Fsd1
Usp2	Sec13	M6pr	Tiparp	Pgbd5	Rpl6							Snx2
Rpsa	Rab6a	Npdc1	Egr1	Ptprg	Zfp704							Rpl10a
Tecr	Aplp1	Ndufa4	Tbrg4	Ttc3	Hip1							Dgcr6
Taldo1	Sirt2	Rpl5	Rasgrf1	Stx7	Clic4							Hsp90aa1
Rps27	Arl6ip1	Psph	Abr	Rpl5	Ppp1r35							Cfl2
Hmgcs1	Ccdc136	Atp5c1	Hmgcs1	Sccpdh	Scnm1							Golgb1
Ugp2	Pdia4	Rps27	Cacng3	Hmgb1	Ahcyl1							Lsamp
Mlip	Bpgm	Rnf13	Smarcc1	Minpp1	Apoa1bp							Gal
Dmxl2	Slco1c1	Txn1	Kcnc4	Zdhhc20	St6galnac5							Mettl5
Sh3glb1	Ccnd2	Slc6a1	Rps27	Idnk	Hscb							Syndig1
Add2	Fbl	Cox8a	Elmod1	Cntnap2	Fam216a							Stmn2
Rpl13a	Ndufa4	Mpp6	Emx2os	Lix1	Gria2							2700094K13Rik
Psma6	Setd5	Ppp3ca	Olfm2	Ptprz1	Frrs1l							Gfra1
Ank3	Gprc5b	Sh3glb1	Vstm2b	Rbfox1	Rpl21							Trim2
Me3	Ruvbl2	Map7d1	Unc13a	Serp2	Ptprd							Tiparp
Sec11c	Cntnap2	Cdc42	Rp9	Dbn1	Rps3a1							Sfr1
Sidt1	Mpp6	Gstm5	Cox5a	Car11	Ubc							Golim4
Fsd1	Wasl	Ube2d3	Grin2b	Cfl1	Syt11							1810037I17Rik
Sox8	Slc6a1	Rbm39	Ccdc136	Gnas	Psph							Gria2
Minpp1	Ptov1	Ppa2	Slc6a6	Gabrb3	Agrn							Mapre1
Gnas	Etfb	Srrm1	Creg2	Trim2	Fdps							Ssrp1
Egr1	Tmsb10	Arpc3	Grm5	Pgls	Nfib							Flrt1
Klf7	Rps11	Fdps	Ftl1	Dscam	Id3							Frmd5
H2afy	Fxyd1	1810037I17Rik	Mlip	Laptm4a	Sh3glb1							Apoa1bp
Dek	Eps8	Tnc	Fam19a1	Qk	Ncdn							Xrn2
Lix1	Fcgrt	Apoa1bp	Stmn2	Dock3	Txn1							Rps3a1
Sgsm2	Atp6v1e1	Rbm8a	Flrt1	Ephx4	Rpl5							Zeb2
Sntb2	Grin2b	Gnas	Nrp1	Rock1	Efhd2							Rab14
Ptchd4	Snca	Lamtor2	Mt1	Usp19	Map7d1							Olfm1
Car11	Pgls	Agrn	Pde1a	Itga6	Rps27							Pak7
Impdh2	Car11	Scrn1	Kcnd2		Sparcl1							Dnajc1
Snx6	Tmem219	Taldo1	Fabp5		Fbrsl1							Slc1a2
Arpc2	Ufsp2	Ndufc2	Syne1		Mt2							Stmn3
Tceal5	Eif3f	Golga7	Tmem38a		Ptn							Trim59
Ephx4	Sox6	Sirt2	Gria1		Fxyd1							Scyl1
Trim28	Podxl2	Ldha	Pip5k1b		Aplp1							Phf20
Tenm2	Taldo1	Rgma	Rps4x		Mt1							Emx2os
Atp5c1	Eif4g2	Podxl2	Hist1h2bc		Gpm6b							Mrps5
Mapk3	Ndufc2	Eps8	Hmgb1		Rps27l							Zfp704
Cspg5	Glrx3	Rab6a	Golga7		Scrn1							Top1
Ruvbl2	Tm2d2	Scrg1	Rtn1		Arl6ip1							Schip1
App	Rpl13a	Gm26802	Cap2		Mcee							Syt11
Zfp651	Mesdc2	Ccnd2	Gm26802		Atp6v1e1							Fam171b
Scn3a	Psenen	Mcee	Syndig1		Lage3							Scg5
Clip1	Ftl1	Josd2	Marcks		Ldha							Gpcpd1
Rps27l	Scrg1	Nrp1	Ufsp2		Stt3b							Sipa1
Eif3f	Suclg1	Arl6ip1	Crtac1		Cyfip1							Kcnq2
Cdc5l	Ldha	Tm2d2	Rtn4rl1		Ncan							Pkia
Sobp	Mcee	Tmsb10	Slc8a2		Arnt2							Ube2d3
Asphd2	Ncan	Aplp1	Kif22		Tmsb10							Tdrkh
Pcdh9	Hepacam	Ptov1	Syn2		Mob2							Rbm39
Ahcyl1	Id3	Eif4g2	Cntnap5a		Il18							Rnf13
Wasl	Hdac8	Rps11	Hn1									Lamtor2
Lmtk3	Cryab	Rimklb	Trim2									Ppa2
Pak7	Elof1	Psenen	Igsf8									Gstm5
Stxbp1	Lamtor2	Clasrp	Rps27a									Esf1
Gm3764	Nfix	Eif3f	Rps27l									2021-03-07
Frg1	Man2b1	Fcgrt	Elavl3									Gm3764
Csmd3	Golga7	Fxyd1	Golga7b									Ppp3ca
Rap1b	Lage3	Arhgef1	Ten1									Etfdh
Psmb6	Psph	Snca	Rpsa									Ilf2
Nrxn3	Arpc3	Tmem219	Stxbp6									Rpl22l1
1810037I17Rik	Ccl27a	Atp6v1e1	Mapk3									Rbm8a
Mrpl52	Akr1a1	Cd9	Unc80									Fabp5
Pdzrn4	Fnta	Fbl	2300009A05Rik									Cox8a
Ephb1	Fxyd6	Mt2	Pard6g									Rorb
Ndufaf3	Gria2	Numa1	Pgm2l1									Atp5c1
Chgb	Rilpl1	Mt3	Pak7									A330069E16Rik
Sphkap	Sorl1	Gprc5b	Dpcd									Rabepk
Spock3	Sh3glb1	Frg1	Klhl2									Chgb
Scg5	Evi5	Fnta	Ank3									Scn3a
Crocc	Cyr61	Ftl1	Ilf2									Stxbp1
Arsb	Vps37b	Glrx3	Galnt18									Eif3j1
Calcoco1	Rpsa	Mt1	Otub2									Dtd1
Prpf8	Fbrsl1	Etfb	Ndufa4									Gnas
Yjefn3	Il18	Cyfip1	Edil3									Ccdc34
Rps3a1		St3gal4	2021-09-07									Cuedc2
Cdh2		Ncan	Ccdc34									Npdc1
Ctnnd2		Bex4	Atp6v1e1									Ivd
Map7		Hepacam	Elof1									Rfx3
Sh3kbp1		Pafah1b2	Csrp2									Nbea
Haus1		Cryab	Hdac8									Vps37b
Rbfox1		Slc7a5	Gdpd1									Hscb
M6pr		Brd7										Fuca1
Epha7		Stt3b										Efhd2
Gcc2												Igfbpl1
Rpl5												Ephx4
Smap2												Agrn
Klhdc3												Chl1
Wsb1												Hmgb1
Usp19												Wasf2
Sipa1												Rpl21
Nrp1												Psph
Edil3												Slc6a1
Gfra1												Ahcyl2
Gria3												Setd5
Deb1												Efcab14
Rpl6												Clic4
Clmn												Akr1a1
Slc38a2												Tgfbr1
Fam171b												4933404O12Rik
Map7d1												Ahcyl1
Psmc3ip												Actl6b
Golga7b												Ppp1r35
Dcc												Rpa3
Rps12												Ccl27a
Fam105a												Lrrc7
Rtn4r												Lrrn1
Srgap2												Ccdc174
Jph1												Scnm1
Dcaf8												Clip1
2021-09-03												Txn1
Mpc2												Epha7
Ndufa4												Fam216a
1700025G04Rik												Fnbp1l
Rps29												Ankrd6
Crtac1												Ncdn
Trpm3												Magoh
Cct5												Mpp6
Prkar2b												Arpc3
Rars												Fdps
Syndig1												Sh3glb1
Letmd1												Mest
Nol11												Macf1
Slc26a4												Rps27
Mpp6												Suclg1
Lingo1												M6pr
Ankrd6												Syn2
Dpcd												Hip1
Synpr												Evi5
Fuca1												Slc6a6
Tspan14												Gtpbp6
Etfa												Cntnap2
Gpcpd1												Ccdc136
Dtnb												Rilpl1
Ppfibp1												Bpgm
Mpzl1												Rap1a
Slc1a2												Fam213b
Nap1l1												Aimp1
												Gm11266
												Cdc42
												Nfib
												Frrs1l
												Smap2
												Ptprd
												Rpl5
												Ybx1
												Dnajc8
												Srrm1
												Thumpd3
												Map7d1
												Ubc
												Fbrsl1
												Rpl6
												Wipf3
												Ccnd2
												Snca
												Grin2b
												Rab6a
												Pdia4
												Numa1
												Mapk3
												Tmsb10
												Atp6v1e1
												Cd9
												Picalm
												Plekha1
												Lmtk3
												Pcyox1
												Grm5
												Ldha
												Sec13
												Etfb
												Ndufa4
												Podxl2
												Ndufc2
												Eif3f
												Mcee
												Acadsb
												Scrn1
												Wasl
												Trim28
												Ezh2
												Arhgef1
												Gabrb3
												Car11
												Fchsd2
												Sirt2
												Mesdc2
												Josd2
												Fbl
												Rgma
												Arl6ip1
												Nrp1
												Mt1
												Stox2
												Fam155a
												Mt2
												Tfpt
												Ptpre
												Ruvbl2
												Taldo1
												Golga7
												Tmem238
												Cdkn1c
												Aplp1
												Pgls
												Arglu1
												Eif4g2
												Frg1
												Ufsp2
												Mcoln1
												Psenen
												Tm2d2
												Prmt7
												Galnt18
												Mt3
												Otud4
												Glrx3
												Cpe
												Tmem219
												Actn4
												Rpl13a
												Fnta
												Ptov1
												Ftl1
												Gabra5
												Rps11
												Tubgcp2
												Etfa
												Rhoa
												Fat3
												St3gal4
												Smad1
												Elof1
												Rp9
												Ncan
												Eif1b
												Dmxl2
												Unc13a
												Rps27l
												Usp19
												Tfdp2
												Smarcc1
												Elavl3
												Cspg5
												Ccdc12
												Pgbd5
												Cox5a
												Brd7
												Nfix
												Arhgap20
												Deb1
												2021-09-07
												Qtrt1
												Tecr
												Slc7a5
												Grik4
												Rpsa
												Pafah1b2
												Fxyd6
												Faim
												Il18
												Aagab
												Impdh2
												Nrgn
												Tspan7
												Upf3b
												Alas1
												Ftsj1
												Tceal5
												Zbtb38
												Sh3kbp1
												Bex4
												Lingo1
												Tspan3
												2300009A05Rik
												Atp1b3
